# A Comprehensive Survey of Mutations in Oesophageal Carcinoma Reveals Recurrent Neoantigens as Potential Immunotherapy Targets

**DOI:** 10.1101/2020.03.28.013201

**Authors:** Chao Chen, Songming Liu, Heng Xiong, Xi Zhang, Bo Li

## Abstract

This study was aimed to investigate the mutations in Esophageal Carcinoma (EC) for recurrent neoantigen identification. A total of 733 samples with whole exome sequencing (WES) mutation data and 1153 samples with target region sequencing data were obtained from 7 published studies and GENIE database. Common HLA-I and HLA-II genotypes in both TCGA cohort and Chinese were used to predict the probability of ‘public’ neoantigens in the dataset. Based on the integrated data, we not only obtained the most comprehensive EC mutation landscape so far, but also found 253 mutation sites which could be identified in at least 3 or more patients, including, *TP53* p.R248Q, *PIK3CA* p.E545K, *PIK3CA* p.E542K, *KRAS* p.G12D, *PIK3CA* p.H1047R and *TP53* p.C83F. These mutations can be recognized by multiple common HLA molecules (HLA-A11:01, HLA-B57:01, HLA-A03:01, DRB1-0301, DRB1-1202, et al.) in Chinese and TCGA cohort as potential public neoantigens. Overall, our analysis provides some potential targets for EC immunotherapy.
