## Supplemental table S2 for "A Comprehensive Survey of Mutations in Oesophageal Carcinoma Reveals Recurrent Neoantigens as Potential Immunotherapy Targets"

### Sheet: HLA-I
HLA-A01:01
HLA-A02:01
HLA-A02:06
HLA-A02:07
HLA-A03:01
HLA-A11:01
HLA-A23:01
HLA-A24:02
HLA-A26:01
HLA-A29:02
HLA-A30:01
HLA-A31:01
HLA-A32:01
HLA-A33:03
HLA-A68:01
HLA-B07:02
HLA-B08:01
HLA-B13:02
HLA-B15:01
HLA-B18:01
HLA-B27:05
HLA-B35:01
HLA-B40:01
HLA-B44:02
HLA-B44:03
HLA-B46:01
HLA-B51:01
HLA-B57:01
HLA-B58:01
HLA-C01:02
HLA-C02:02
HLA-C03:02
HLA-C03:03
HLA-C03:04
HLA-C04:01
HLA-C05:01
HLA-C06:02
HLA-C07:01
HLA-C07:02
HLA-C08:01
HLA-C08:02
HLA-C12:03
HLA-C16:01

### Sheet: HLA-II
DRB1*09:01
DRB1*15:01
DRB1*07:01
DRB1*12:02
DRB1*08:03
DRB1*11:01
DRB1*04:05
DRB1*03:01
