## Supplemental table S3 for "A Comprehensive Survey of Mutations in Oesophageal Carcinoma Reveals Recurrent Neoantigens as Potential Immunotherapy Targets"

### Sheet: HLA-I neoantigen
Chr	Location	Gene	AAchange	Peptide	Frequency	HLAtypes
chr3	178936091	PIK3CA	E545K	ITKQEKDFLW	44	HLA-B57:01
chr3	178936091	PIK3CA	E545K	STRDPLSEITK	44	HLA-A03:01;HLA-A11:01
chr12	25398284	KRAS	G12D	VVVGADGVGK	17	HLA-A11:01
chr3	178952085	PIK3CA	H1047R	ARHGGWTTK	17	HLA-B27:05
chr17	7578403	TP53	C83F	RRFPHHERC	15	HLA-C07:01
chr17	7578526	TP53	C42F	SPALNKMFF	13	HLA-B07:02
chr17	7578526	TP53	C42F	LYSPALNKMFF	13	HLA-A24:02
chr12	25398284	KRAS	G12V	VVGAVGVGK	13	HLA-A11:01
chr17	7578526	TP53	C135F	TYSPALNKMFF	13	HLA-A24:02
chr17	7578526	TP53	C135F	ALNKMFFQL	13	HLA-A02:07
chr17	7578271	TP53	H193R	RLIRVEGNLRV	10	HLA-A02:01
chr17	7577568	TP53	C238Y	TTIHYNYMY	10	HLA-A29:02
chr9	21971111	CDKN2A	H32Y	VYDAAREGF	9	HLA-A23:01
chr3	41266113	CTNNB1	S37F	SYLDSGIHF	8	HLA-A23:01;HLA-A24:02;HLA-C07:02
chr17	37879658	ERBB2	R663Q	RQQQKIRKY	8	HLA-B15:01
chr17	37879658	ERBB2	R648Q	KRQQQKIRK	8	HLA-B27:05
chr17	7577142	TP53	G266R	RRNSFEVRV	7	HLA-B27:05
chr17	7577114	TP53	C275F	GRNSFEVRVF	7	HLA-B27:05
chr17	7578403	TP53	C44Y	RRYPHHERC	7	HLA-C07:01
chr17	7578461	TP53	V157F	STPPPGTRFR	6	HLA-A11:01;HLA-A31:01;HLA-A68:01;HLA-A33:03
chr17	7577085	TP53	E285K	RTKEENLRKK	6	HLA-A03:01
chr10	118236283	PNLIPRP3	K431T	HLFEDSQNTL	6	HLA-A02:01
chr17	7578475	TP53	P152L	LPGTRVRAM	6	HLA-B07:02
chr17	7578526	TP53	C135Y	YSPALNKMFY	6	HLA-A01:01;HLA-A29:02
chr17	7577085	TP53	E285K	RRTKEENLR	6	HLA-B27:05
chr17	7578475	TP53	P59L	DSTPLPGTR	6	HLA-A68:01
chr17	7578526	TP53	C135Y	ALNKMFYQL	6	HLA-A02:07
chr17	7578272	TP53	H193Y	YLIRVEGNLRV	5	HLA-A02:01
chr11	89774338	TRIM49C	S327R	YFTATPRRF	5	HLA-A23:01
chr11	89774338	TRIM49C	S327R	RFLAWGVQTF	5	HLA-A24:02
chr3	41266137	CTNNB1	S45F	TTAPFLSGK	5	HLA-A11:01;HLA-A68:01
chr17	7578211	TP53	R213Q	FQHSVVVPY	5	HLA-B15:01;HLA-C02:02
chr4	153247289	FBXW7	R387G	VAAVGCVQY	5	HLA-C12:03
chr11	89774338	TRIM49C	S327R	RRFLAWGVQTF	5	HLA-B27:05
chr17	7577141	TP53	G134E	DSSGNLLER	5	HLA-A33:03
chr2	240016733	HDAC4	F746L	SLASVLVRL	5	HLA-A02:01;HLA-A02:07
chr17	37868208	ERBB2	S280F	NYLSTDVGF	5	HLA-A23:01
chr17	7577082	TP53	E154K	RRTEKENLR	5	HLA-B27:05
chr17	7578457	TP53	R158H	TPPPGTRVHA	5	HLA-B07:02
chr17	7577559	TP53	S241F	HYNYMCNSF	5	HLA-A24:02;HLA-C07:02
chr11	89774338	TRIM49C	S327R	FTATPRRFL	5	HLA-C03:03;HLA-C16:01
chr17	7578457	TP53	R158H	RVHAMAIYK	5	HLA-A03:01;HLA-A11:01
chr17	7577556	TP53	C242Y	SYMGGMNRR	4	HLA-A33:03
chr5	161116331	GABRA6	K68T	LTFGSYNVHF	4	HLA-B57:01
chr1	152283719	FLG	S1215R	RRASRQTRK	4	HLA-B27:05
chr2	212426722	ERBB4	L798R	QRMPHGCLL	4	HLA-C06:02
chr22	41565529	EP300	D1399Y	VYISYLYSV	4	HLA-A23:01;HLA-A24:02
chr17	7577532	TP53	P118L	RRLILTIITL	4	HLA-B27:05
chr17	7578416	TP53	V172F	IYKQSQHMTEF	4	HLA-A24:02
chr19	11132513	SMARCA4	T910M	YVAPRRLLLM	4	HLA-C16:01
chr22	41565529	EP300	D1399Y	YLYSVHFFR	4	HLA-A03:01;HLA-A29:02;HLA-A31:01;HLA-A33:03
chr12	124298415	DNAH10	D1128Y	YVQERYRTM	4	HLA-A26:01;HLA-C03:03;HLA-C16:01
chr2	212426722	ERBB4	L798R	PTIQLVTQR	4	HLA-A68:01
chr12	124298415	DNAH10	D1128Y	RYRYVQERYR	4	HLA-A31:01
chr17	7578479	TP53	P151S	SPPGTRVRAM	4	HLA-B07:02
chr12	124298415	DNAH10	D1128Y	LRYRYVQER	4	HLA-B27:05
chr17	7578416	TP53	V79F	KQSQHMTEF	4	HLA-A32:01;HLA-B15:01
chr17	7577124	TP53	V272L	GRNSFELRV	4	HLA-B27:05;HLA-C07:01
chr12	124298415	DNAH10	D1128Y	LVMELRYRY	4	HLA-A29:02
chr17	7577532	TP53	P250L	RLILTIITL	4	HLA-A02:01;HLA-A32:01
chr5	161116331	GABRA6	K68T	TFGSYNVHF	4	HLA-A23:01
chr3	38748813	SCN10A	K1448T	KYYNAMKTL	4	HLA-A23:01;HLA-A24:02
chr19	11132513	SMARCA4	T910M	RRLLLMGTPL	4	HLA-B27:05
chr17	7577529	TP53	I251N	NRRPNLTII	4	HLA-C06:02
chr22	41565529	EP300	D1399Y	RRVYISYLY	4	HLA-B27:05;HLA-C07:01;HLA-C07:02
chr10	103771512	C10orf76	Q267K	KEEEHKSGF	4	HLA-B18:01
chr3	38748813	SCN10A	K1448T	KTLGSKKPQK	4	HLA-A11:01
chr17	7578479	TP53	P151S	DSTSPPGTR	4	HLA-A68:01
chr22	41565529	EP300	D1399Y	ISYLYSVHF	4	HLA-B57:01
chr17	7577556	TP53	C242F	HYNYMCNSSF	4	HLA-A23:01
chr17	7578265	TP53	I195T	GLAPPQHLTRV	4	HLA-A02:01
chr17	7578479	TP53	P151S	STSPPGTRVR	4	HLA-A11:01
chr17	7577529	TP53	I251N	RPNLTIITL	4	HLA-B07:02
chr5	161116331	GABRA6	K68T	HACPLTFGSY	4	HLA-B35:01
chr17	7577518	TP53	I255F	NRRPILTIF	3	HLA-C07:02
chr19	11134230	SMARCA4	R966W	ETILIIWRL	3	HLA-A26:01
chr1	190067650	BRINP3	K600T	FPDWERTTL	3	HLA-B07:02;HLA-B35:01;HLA-C03:03
chr3	121137298	STXBP5L	R1114H	GELTHARIAL	3	HLA-B40:01
chr4	166981258	TLL1	K665M	EYPPNMNCVW	3	HLA-A23:01;HLA-A24:02
chr10	72179687	EIF4EBP2	D55Y	YYRKFLLDRR	3	HLA-A31:01
chr3	178916876	PIK3CA	R88Q	REEFFDETRQL	3	HLA-B40:01
chrX	47045000	RBM10	R776W	FPSKEALIW	3	HLA-B35:01
chr11	55681965	OR5W2	L32V	FAVFVAVYI	3	HLA-B51:01;HLA-C12:03
chr7	87150134	ABCB1	K915T	VSLTQEQTF	3	HLA-B57:01
chr13	23905608	SACS	L3386R	DIYRIGEKR	3	HLA-A68:01
chr17	7577536	TP53	R249W	WPILTIITL	3	HLA-B35:01
chr17	45750492	KPNB1	L407F	VQKTTFVIM	3	HLA-B15:01
chr4	166981258	TLL1	K665M	KEYPPNMNCVW	3	HLA-B44:02
chr7	82545548	PCLO	Q638H	LYHQHVSPY	3	HLA-C07:02
chrX	47045000	RBM10	R776W	KEALIWHQQL	3	HLA-B40:01
chr4	153249393	FBXW7	S382F	TLYGHTFTVR	3	HLA-A03:01;HLA-A33:03
chr17	37880261	ERBB2	D754H	KEILHEAY	3	HLA-B18:01
chr17	7577114	TP53	C275Y	GRNSFEVRVY	3	HLA-B27:05
chr4	153247366	FBXW7	R399P	SGSPDATLR	3	HLA-A68:01
chr17	45750492	KPNB1	L407F	YPAVQKTTF	3	HLA-B35:01
chr11	118373919	KMT2A	E2397K	KTFKEKHSSK	3	HLA-A11:01
chr12	56478854	ERBB3	V104M	RMVRGTQVY	3	HLA-B15:01
chr7	136938369	PTN	K44T	KTSDCGEWQW	3	HLA-B57:01
chr17	7578410	TP53	R174W	KQSQHMTEVVW	3	HLA-B57:01
chr11	55681965	OR5W2	L32V	FVAVYIINF	3	HLA-A26:01;HLA-B35:01
chr17	7577536	TP53	R249W	NRWPILTII	3	HLA-C06:02
chr18	48593406	SMAD4	G386V	ARLHIGKVVQL	3	HLA-B27:05
chr4	166981258	TLL1	K665M	WPKEYPPNM	3	HLA-C07:02
chr17	7578535	TP53	K39R	LYSPALNRMF	3	HLA-A24:02
chr19	11134230	SMARCA4	R966W	LIIWRLHKV	3	HLA-A02:01;HLA-A02:07
chr1	190067650	BRINP3	K600T	TLDLPLQCY	3	HLA-A01:01
chr2	224462806	SCG2	L399V	SEADVDHPDLF	3	HLA-B44:02
chr17	7578535	TP53	K39R	VLYSPALNR	3	HLA-A31:01
chr11	55681965	OR5W2	L32V	LFAVFVAVY	3	HLA-A29:02
chr17	45750492	KPNB1	L407F	CYPAVQKTTF	3	HLA-A23:01;HLA-A24:02
chr10	72179687	EIF4EBP2	D55Y	TRIIYYRKF	3	HLA-B27:05;HLA-C07:01
chr2	212248599	ERBB4	K1213T	AEYLTNNIL	3	HLA-B40:01
chr17	7577108	TP53	C277F	FEVRVCAF	3	HLA-B18:01
chr17	7578535	TP53	K132R	CTYSPALNR	3	HLA-A31:01
chr4	153249393	FBXW7	S462F	TLYGHTFTV	3	HLA-A02:01;HLA-A02:07
chr17	7578535	TP53	K132R	SPALNRMFCQL	3	HLA-B07:02
chr2	178098810	NFE2L2	E63Q	LQLDEQTAEF	3	HLA-B15:01
chr2	212248599	ERBB4	K1213T	YLTNNILSM	3	HLA-C16:01
chr3	178938934	PIK3CA	E726K	KTQKVQMKF	3	HLA-A32:01;HLA-B57:01
chr7	87150134	ABCB1	K915T	QEQTFEHMY	3	HLA-B44:02
chr17	7578395	TP53	H179Y	EVVRRCPHY	3	HLA-A26:01
chr17	7578535	TP53	K132R	TYSPALNRMF	3	HLA-A24:02
chr13	23905608	SACS	L4136R	KRDSLGVKY	3	HLA-B27:05
chr5	26915774	CDH9	L163V	VYTASVPEM	3	HLA-C07:02
chr19	11134230	SMARCA4	R966W	EEETILIIW	3	HLA-B44:02;HLA-B44:03
chr2	224462806	SCG2	L399V	SEADVDHPDL	3	HLA-B40:01
chr20	40944500	PTPRT	L668V	FAAEVKPANL	3	HLA-C03:03
chr11	55681965	OR5W2	L32V	TLFAVFVAV	3	HLA-A02:01;HLA-A02:07
chr8	139160865	FAM135B	L1116V	FLYSDVTVL	3	HLA-C03:03;HLA-C06:02;HLA-C12:03;HLA-C02:02

### Sheet: HLA-II neoantigen
Chr	Location	Gene	AAchange	Peptide	Frequency	HLAtypes
chr17	7577538	TP53	p.R248Q	NQRPILTIITLEDSRPRQVDHLR	55	DRB1-0301
chr17	7577538	TP53	p.R248Q	MGGMNQRPILTIITLEDSRPR	55	DRB1-1202
chr3	178936091	PIK3CA	p.E545K	KQEKDFLWSHRHYC	44	DRB1-1202
chr3	178936082	PIK3CA	p.E542K	KITEQEKDFLWSHRHYCV	21	DRB1-1202
chr9	21971186	CDKN2A	p.R58*	MLLRSQRLGQQPLPRRPGHDDGQRL	18	DRB1-1202
chr12	25398284	KRAS	p.G12D	VGAVGVGKSALTIQLIQNHFVDEYD	17	DRB1-0701
chr12	25398284	KRAS	p.G12D	VGVGKSALTIQLIQNHF	17	DRB1-1202
chr9	21971120	CDKN2A	p.R80*	QLRRPRHSHLTRARR	16	DRB1-0803
chr9	21971120	CDKN2A	p.R80*	RRGAQLRRPRHSHLT	16	DRB1-1202
chr18	48591918	SMAD4	p.R361C	CFCLGQLSNVHRTEAIERARLHI	14	DRB1-1202
chr17	7578271	TP53	p.H193R	PQLLIRVEGNLRV	10	DRB1-0301
chr17	7577568	TP53	p.C238Y	HYNYMFNSSC	10	DRB1-0405
chr17	7578271	TP53	p.H193R	QRLIRVEGNLRV	10	DRB1-0803
chr17	7578271	TP53	p.H193R	QLLIRVEGNLR	10	DRB1-1202
chr17	7578442	TP53	p.Y163C	TRVRAMAICKQSQ	10	DRB1-1202
chr12	25398281	KRAS	p.G13D	DVGKSALTIQLIQNHF	10	DRB1-1202
chr17	7577568	TP53	p.C238Y	FNSSCMGGMNRRPILTIITL	10	DRB1-1202
chr17	7578203	TP53	p.V216M	LIRVEGNLRVEYLDDRNTFRHSM	9	DRB1-0301
chr17	7578203	TP53	p.V216M	TFRHSMVVPY	9	DRB1-0701
chr9	21971111	CDKN2A	p.H83Y	YDAAREGFLDTLVVLHRAGARLDVR	9	DRB1-0701
chr9	21971111	CDKN2A	p.H83Y	YDAAREGFLDTLVVLHRAGARL	9	DRB1-0803
chr17	7578203	TP53	p.V216M	QHLIRVEGNLRVEYLDDRNTFRHSM	9	DRB1-0803
chr17	7578203	TP53	p.V216M	TFRHSMVVPY	9	DRB1-0901
chr9	21971111	CDKN2A	p.H83Y	YDAAREGFLDTLVVLHRAGARLD	9	DRB1-1101
chr9	21971111	CDKN2A	p.H83Y	YDAAREGFLDTLVVLHRA	9	DRB1-1202
chr17	7578203	TP53	p.V216M	LIRVEGNLRVEYLDDRNTFRHSM	9	DRB1-1202
chr9	21971111	CDKN2A	p.H83Y	YDAAREGFLDTLVVLHRAGARLDV	9	DRB1-1501
chr17	37879658	ERBB2	p.R678Q	LIKRQQQKIRKYTMRRLLQ	8	DRB1-0301
chr17	37879658	ERBB2	p.R678Q	QQQKIRKYTMRRLL	8	DRB1-0701
chr17	37879658	ERBB2	p.R678Q	RQQQKIRKYTMRR	8	DRB1-0803
chr17	37879658	ERBB2	p.R678Q	QQQKIRKYTMRRL	8	DRB1-1101
chr17	37879658	ERBB2	p.R678Q	VVFGILIKRQ	8	DRB1-1202
chr4	153249385	FBXW7	p.R465C	CCMHLHEKRVV	8	DRB1-1202
chr17	37879658	ERBB2	p.R678Q	QQQKIRKYTMRRL	8	DRB1-1501
chr17	7578235	TP53	p.Y205C	HLIRVEGNLRVEC	7	DRB1-0301
chr17	7578235	TP53	p.Y205C	CLDDRNTFRHSVVVPY	7	DRB1-0701
chr17	7578235	TP53	p.Y205C	QHLIRVEGNLRVEC	7	DRB1-0803
chr17	7578403	TP53	p.C176Y	RVRAMAIYKQSQHMTEVVRRF	7	DRB1-0803
chr17	7578403	TP53	p.C176Y	PGTRVRAMAIYKQSQHMTEVVRRF	7	DRB1-1101
chr17	7577142	TP53	p.G266R	NLLRRNSFEVRV	7	DRB1-1202
chr17	7578235	TP53	p.Y205C	LIRVEGNLRVEC	7	DRB1-1202
chr17	7578403	TP53	p.C176Y	QHMTEVVRRFPHH	7	DRB1-1202
chr17	7577570	TP53	p.M237I	ICNSSCMGGMNRRPILTIITL	7	DRB1-1202
chr17	7577574	TP53	p.Y236C	CMCNSSCMGGMNRRPILTIITL	7	DRB1-1202
chr18	48591919	SMAD4	p.R361H	HFCLGQLSNVHRTEAIERARLHI	7	DRB1-1202
chr17	7578394	TP53	p.H179R	RERCSDSDGLAPPQHLIRVEGNLRV	6	DRB1-0301
chr3	178952085	PIK3CA	p.H1047L	YFMKQMNDAL	6	DRB1-0405
chr17	7578461	TP53	p.V157F	RFRAMAIYKQ	6	DRB1-0405
chr17	7578526	TP53	p.C135Y	FFQLAKTCPV	6	DRB1-0405
chr17	7578461	TP53	p.V157F	RFRAMAIYKQ	6	DRB1-0701
chr17	7578526	TP53	p.C135Y	FFQLAKTCPV	6	DRB1-0701
chr17	7578475	TP53	p.P152L	KMFCQLAKTCPVQLWVDSTPL	6	DRB1-0701
chr17	7578454	TP53	p.A159V	RVRVMAIYKQ	6	DRB1-0803
chr17	7578461	TP53	p.V157F	RFRAMAIYKQ	6	DRB1-0803
chr17	7578526	TP53	p.C135Y	NKMFFQLAKTCPV	6	DRB1-0803
chr17	7578475	TP53	p.P152L	LPGTRVRAMAIYKQ	6	DRB1-0803
chr10	118236283	PNLIPRP3	p.K431T	SVQFIWKKHLFEDSQNT	6	DRB1-0803
chr3	178952085	PIK3CA	p.H1047L	RHGGWTTKMDWIFHTIKQHAL	6	DRB1-0803
chr17	7578394	TP53	p.H179R	RVRAMAIYKQSQHMTEVVRRCPHR	6	DRB1-0803
chr17	7578461	TP53	p.V157F	RFRAMAIYKQ	6	DRB1-0901
chr17	7578526	TP53	p.C135Y	FFQLAKTCPV	6	DRB1-0901
chr17	7578461	TP53	p.V157F	RFRAMAIYKQ	6	DRB1-1101
chr17	7578454	TP53	p.A159V	GTRVRVMAIYKQS	6	DRB1-1101
chr17	7578526	TP53	p.C135Y	NKMFFQLAKTCPV	6	DRB1-1101
chr17	7578475	TP53	p.P152L	LPGTRVRAMAIYKQSQ	6	DRB1-1101
chr3	178952085	PIK3CA	p.H1047L	RHGGWTTKMDWIFHTIKQHALN	6	DRB1-1101
chr17	7578454	TP53	p.A159V	RVRVMAIYKQ	6	DRB1-1202
chr17	7578461	TP53	p.V157F	RFRAMAIYKQ	6	DRB1-1202
chr17	7578526	TP53	p.C135Y	LNKMFFQLAKT	6	DRB1-1202
chr3	178952085	PIK3CA	p.H1047L	ALEYFMKQMNDAR	6	DRB1-1202
chr18	48593406	SMAD4	p.G386D	EAIERARLHIGKV	6	DRB1-1202
chr17	7578475	TP53	p.P152L	LPGTRVRAMAIYKQ	6	DRB1-1202
chr10	118236283	PNLIPRP3	p.K431T	QFIWKKHLFEDSQNT	6	DRB1-1202
chr17	7578394	TP53	p.H179R	MAIYKQSQHMTEVVRRCPHR	6	DRB1-1202
chr17	7578461	TP53	p.V157F	RFRAMAIYKQ	6	DRB1-1501
chr17	7578526	TP53	p.C135Y	KMFFQLAKTCPVQL	6	DRB1-1501
chr17	7578272	TP53	p.H193Y	PQYLIRVEGNLRV	5	DRB1-0301
chr11	89774338	TRIM49C	p.S327R	GCDHQDVPYFTATPRRFLAW	5	DRB1-0301
chr17	7578211	TP53	p.R213Q	LIRVEGNLRVEYLDDRNTFQ	5	DRB1-0301
chr17	7577547	TP53	p.G245D	MGVMNRRPILTIITLEDSRPRQV	5	DRB1-0301
chr17	37868208	ERBB2	p.S310F	SFLQTTTFLRTWDS	5	DRB1-0405
chr11	89774338	TRIM49C	p.S327R	PYFTATPRRF	5	DRB1-0701
chr17	7578211	TP53	p.R213Q	TFQHSVVVPY	5	DRB1-0701
chr2	240016733	HDAC4	p.F746L	KKLLGSLASVLVR	5	DRB1-0701
chr17	37868208	ERBB2	p.S310F	SFLQTTTFLRTWDS	5	DRB1-0701
chr11	89774338	TRIM49C	p.S327R	YFTATPRRFL	5	DRB1-0803
chr17	7578272	TP53	p.H193Y	QYLIRVEGNLRV	5	DRB1-0803
chr17	7578457	TP53	p.R158H	TRVHAMAIYKQS	5	DRB1-0803
chr17	7577547	TP53	p.G245D	SCMGVMNRRPILTI	5	DRB1-0803
chr17	37868208	ERBB2	p.S310F	LSFLQTTTFLRTWDS	5	DRB1-0803
chr17	7578211	TP53	p.R213Q	QHLIRVEGNLRVEYLDDRNTFQ	5	DRB1-0803
chr11	89774338	TRIM49C	p.S327R	PYFTATPRRF	5	DRB1-0901
chr17	7578211	TP53	p.R213Q	TFQHSVVVPY	5	DRB1-0901
chr17	37868208	ERBB2	p.S310F	LTYLPTNASLSFLQTTTFLRTWDS	5	DRB1-0901
chr11	89774338	TRIM49C	p.S327R	YFTATPRRFL	5	DRB1-1101
chr17	37868208	ERBB2	p.S310F	SFLQTTTFLRTWDS	5	DRB1-1101
chr11	89774338	TRIM49C	p.S327R	YFTATPRRFL	5	DRB1-1202
chr17	7578272	TP53	p.H193Y	YLIRVEGNLR	5	DRB1-1202
chr17	7574018	TP53	p.R337C	YFTLQIRGREC	5	DRB1-1202
chr17	7577547	TP53	p.G245D	CMGVMNRRPIL	5	DRB1-1202
chr17	7578457	TP53	p.R158H	TRVHAMAIYKQ	5	DRB1-1202
chr2	240016733	HDAC4	p.F746L	KKLLGSLASVLV	5	DRB1-1202
chr17	37868208	ERBB2	p.S310F	FLQTTTFLRTWDS	5	DRB1-1202
chr20	57484421	GNAS	p.R201H	QDLLRCHVLTSGIF	5	DRB1-1202
chr17	7577559	TP53	p.S241F	SFCMGGMNRRPILTII	5	DRB1-1202
chr17	7578211	TP53	p.R213Q	LIRVEGNLRVEYLDDRNTFQ	5	DRB1-1202
chr17	7577141	TP53	p.G266E	GMNRRPILTIITLEDSSGNLLE	5	DRB1-1202
chr11	89774338	TRIM49C	p.S327R	VPYFTATPRRFLAWGV	5	DRB1-1501
chr17	37868208	ERBB2	p.S310F	SLSFLQTTTFLRTWDS	5	DRB1-1501
chr12	124298415	DNAH10	p.D1128Y	RSKSLVMELRYRY	4	DRB1-0301
chr19	11132513	SMARCA4	p.T910M	QVLNTHYVAPRRLLLM	4	DRB1-0301
chr8	88365898	CNBD1	p.L396R	KLRSNKVKRSQKLVYMGKR	4	DRB1-0301
chr5	161116331	GABRA6	p.K173T	TINADCPMRLVNFPMDGHACPLT	4	DRB1-0301
chr17	7577532	TP53	p.P250L	NRRLILTIITLEDSRPRQVDHLR	4	DRB1-0301
chr17	7577529	TP53	p.I251N	NRRPNLTIITLEDSRPRQVDHLRS	4	DRB1-0301
chr2	125232373	CNTNAP5	p.F326V	VHGCIENLYYNGVNIIDLAKRRKHQ	4	DRB1-0301
chr10	103771512	C10orf76	p.Q267K	KSGFFSALTNMVGSMFIADAHEKIS	4	DRB1-0301
chr3	38748813	SCN10A	p.K1448T	YYNAMKTLGS	4	DRB1-0405
chr17	7577556	TP53	p.C242Y	HYNYMCNSSF	4	DRB1-0405
chr19	11132513	SMARCA4	p.T910M	RLLLMGTPLQ	4	DRB1-0405
chr22	41565529	EP300	p.D1399Y	VYISYLYSVH	4	DRB1-0405
chr10	103771512	C10orf76	p.Q267K	KSGFFSALTNMV	4	DRB1-0405
chr8	88365898	CNBD1	p.L396R	IGFVKLRSNKVKRSQKLVYMGKR	4	DRB1-0405
chr22	41565575	EP300	p.Y1414C	RVYISYLDSVHFFRPKCLRTAVC	4	DRB1-0405
chr22	41565529	EP300	p.D1399Y	YISYLYSVHF	4	DRB1-0701
chr10	103771512	C10orf76	p.Q267K	KSGFFSALTNMV	4	DRB1-0701
chr19	11132513	SMARCA4	p.T910M	THYVAPRRLLLM	4	DRB1-0701
chr17	7577556	TP53	p.C242Y	TIHYNYMCNSSFMG	4	DRB1-0701
chr17	7578479	TP53	p.P151S	KMFCQLAKTCPVQLWVDSTS	4	DRB1-0701
chr8	88365898	CNBD1	p.L396R	FVKLRSNKVKRSQKLVYMGKR	4	DRB1-0701
chr12	124298415	DNAH10	p.D1128Y	MELRYRYVQERYRTMAMYNLF	4	DRB1-0701
chr22	41565575	EP300	p.Y1414C	YISYLDSVHFFRPKCLRTAVC	4	DRB1-0701
chr3	38748813	SCN10A	p.K1448T	FMTEEQKKYYNAMKTLGSKKPQK	4	DRB1-0701
chr9	21971108	CDKN2A	p.D84N	NAAREGFLDTLVVLHRAGARLDVR	4	DRB1-0701
chr12	124298415	DNAH10	p.D1128Y	SLVMELRYRY	4	DRB1-0803
chr19	11132513	SMARCA4	p.T910M	YVAPRRLLLM	4	DRB1-0803
chr22	41565529	EP300	p.D1399Y	YISYLYSVHF	4	DRB1-0803
chr3	38748813	SCN10A	p.K1448T	KKYYNAMKTLGSK	4	DRB1-0803
chr8	88365898	CNBD1	p.L396R	SQKLVYMGKRKEK	4	DRB1-0803
chr10	103771512	C10orf76	p.Q267K	KSGFFSALTNMVG	4	DRB1-0803
chr2	212426722	ERBB4	p.L798R	TIQLVTQRMPHGCLL	4	DRB1-0803
chr17	7578479	TP53	p.P151S	SPPGTRVRAMAIYKQ	4	DRB1-0803
chr22	41565575	EP300	p.Y1414C	SVHFFRPKCLRTAVC	4	DRB1-0803
chr17	7578416	TP53	p.V172F	RVRAMAIYKQSQHMTEF	4	DRB1-0803
chr17	7578413	TP53	p.V173M	RVRAMAIYKQSQHMTEVL	4	DRB1-0803
chr17	7578406	TP53	p.R175H	RVRAMAIYKQSQHMTEVVRH	4	DRB1-0803
chr9	21971108	CDKN2A	p.D84N	NAAREGFLDTLVVLHRAGARL	4	DRB1-0803
chr2	125232373	CNTNAP5	p.F326V	VHGCIENLYYNGVNIIDLAKRRKHQ	4	DRB1-0803
chr3	38748813	SCN10A	p.K1448T	YYNAMKTLGS	4	DRB1-0901
chr17	7577556	TP53	p.C242Y	HYNYMCNSSF	4	DRB1-0901
chr22	41565529	EP300	p.D1399Y	YISYLYSVHF	4	DRB1-0901
chr10	103771512	C10orf76	p.Q267K	KSGFFSALTNMV	4	DRB1-0901
chr8	88365898	CNBD1	p.L396R	IGFVKLRSNKVKRSQKLVYMGKR	4	DRB1-0901
chr19	11132513	SMARCA4	p.T910M	VLNTHYVAPRRLLLMGTPLQNKL	4	DRB1-0901
chr12	124298415	DNAH10	p.D1128Y	SLVMELRYRY	4	DRB1-1101
chr22	41565529	EP300	p.D1399Y	SYLYSVHFFR	4	DRB1-1101
chr19	11132513	SMARCA4	p.T910M	HYVAPRRLLLM	4	DRB1-1101
chr3	38748813	SCN10A	p.K1448T	KKYYNAMKTLGS	4	DRB1-1101
chr8	88365898	CNBD1	p.L396R	QKLVYMGKRKEK	4	DRB1-1101
chr10	103771512	C10orf76	p.Q267K	KSGFFSALTNMVG	4	DRB1-1101
chr22	41565575	EP300	p.Y1414C	VHFFRPKCLRTAVC	4	DRB1-1101
chr17	7578416	TP53	p.V172F	PPGTRVRAMAIYKQSQHMTEF	4	DRB1-1101
chr9	21971108	CDKN2A	p.D84N	NAAREGFLDTLVVLHRAGARLD	4	DRB1-1101
chr17	7578413	TP53	p.V173M	PPGTRVRAMAIYKQSQHMTEVL	4	DRB1-1101
chr17	7578479	TP53	p.P151S	TSPPGTRVRAMAIYKQSQHMTE	4	DRB1-1101
chr17	7578406	TP53	p.R175H	PPGTRVRAMAIYKQSQHMTEVVRH	4	DRB1-1101
chr8	88365898	CNBD1	p.L396R	KLVYMGKRKE	4	DRB1-1202
chr12	124298415	DNAH10	p.D1128Y	SLVMELRYRY	4	DRB1-1202
chr19	11132513	SMARCA4	p.T910M	YVAPRRLLLM	4	DRB1-1202
chr22	41565529	EP300	p.D1399Y	YISYLYSVHF	4	DRB1-1202
chr2	212426722	ERBB4	p.L798R	PTIQLVTQRMP	4	DRB1-1202
chr17	7577532	TP53	p.P250L	GMNRRLILTII	4	DRB1-1202
chr4	66197766	EPHA5	p.K978R	EWLEAIRMGRYT	4	DRB1-1202
chr4	153247289	FBXW7	p.R505C	CLHVLMGHVAAVG	4	DRB1-1202
chr10	103771512	C10orf76	p.Q267K	KSGFFSALTNMVG	4	DRB1-1202
chr17	7578416	TP53	p.V172F	MAIYKQSQHMTEF	4	DRB1-1202
chr22	41565575	EP300	p.Y1414C	CHEILIGYLEYVK	4	DRB1-1202
chr17	7578413	TP53	p.V173M	MAIYKQSQHMTEVL	4	DRB1-1202
chr3	38748813	SCN10A	p.K1448T	QKKYYNAMKTLGSKK	4	DRB1-1202
chr17	7577556	TP53	p.C242Y	SFMGGMNRRPILTII	4	DRB1-1202
chr17	7578479	TP53	p.P151S	SPPGTRVRAMAIYKQ	4	DRB1-1202
chr17	7578406	TP53	p.R175H	MAIYKQSQHMTEVVRH	4	DRB1-1202
chr19	11143993	SMARCA4	p.R1192C	CIGQQNEVRVLRLCTV	4	DRB1-1202
chr9	21971108	CDKN2A	p.D84N	NAAREGFLDTLVVLHRA	4	DRB1-1202
chr12	25398285	KRAS	p.G12S	SGVGKSALTIQLIQNHF	4	DRB1-1202
chr5	161116331	GABRA6	p.K173T	TFGSYAYPKSEIIYTWKKGPL	4	DRB1-1202
chr2	125232373	CNTNAP5	p.F326V	VHGCIENLYYNGVNIIDLAKRR	4	DRB1-1202
chr17	37880261	ERBB2	p.D769Y	IPVAIKVLRENTSPKANKEILH	4	DRB1-1202
chr17	7577529	TP53	p.I251N	CMGGMNRRPNLTIITLEDSRPRQV	4	DRB1-1202
chr12	124298415	DNAH10	p.D1128Y	LVMELRYRYV	4	DRB1-1501
chr22	41565529	EP300	p.D1399Y	VYISYLYSVH	4	DRB1-1501
chr10	103771512	C10orf76	p.Q267K	KSGFFSALTNMVGS	4	DRB1-1501
chr19	11132513	SMARCA4	p.T910M	VLNTHYVAPRRLLLM	4	DRB1-1501
chr22	41565575	EP300	p.Y1414C	YISYLDSVHFFRPKCLRTAVC	4	DRB1-1501
chr8	88365898	CNBD1	p.L396R	GFVKLRSNKVKRSQKLVYMGKR	4	DRB1-1501
chr9	21971108	CDKN2A	p.D84N	NAAREGFLDTLVVLHRAGARLDV	4	DRB1-1501
chr10	72179687	EIF4EBP2	p.D55Y	YRKFLLDRRNSPM	3	DRB1-0301
chr13	29012465	FLT1	p.V136I	IYIFISDTGRPFI	3	DRB1-0301
chr19	11134230	SMARCA4	p.R966W	TILIIWRLHKVLRPFL	3	DRB1-0301
chr17	7578535	TP53	p.K132R	KLLPENNVLYSPALNRMF	3	DRB1-0301
chr17	7578208	TP53	p.H214R	LIRVEGNLRVEYLDDRNTFRR	3	DRB1-0301
chr17	7577509	TP53	p.E258K	NRRPILTIITLKDSRPRQVDHLR	3	DRB1-0301
chr17	7577536	TP53	p.R249W	NRWPILTIITLEDSRPRQVDHLR	3	DRB1-0301
chr17	7577545	TP53	p.M246V	VNRRPILTIITLEDSRPRQVDHLR	3	DRB1-0301
chr17	7577548	TP53	p.G245C	SCMGSMNRRPILTIITLEDSRPRQV	3	DRB1-0301
chr17	7578395	TP53	p.H179Y	YERCSDSDGLAPPQHLIRVEGNLRV	3	DRB1-0301
chr7	87150134	ABCB1	p.K915T	TFEHMYAQSL	3	DRB1-0405
chr8	139160865	FAM135B	p.L1116V	FLYSDVTVLA	3	DRB1-0405
chr11	55681965	OR5W2	p.L32V	VAVYIINFSANLGMI	3	DRB1-0405
chr19	11134230	SMARCA4	p.R966W	ETILIIWRLHKVLRPFLL	3	DRB1-0405
chr17	7579358	TP53	p.R110L	GSYGFLLGFLHSGTAKSVT	3	DRB1-0405
chr7	82545548	PCLO	p.Q3918H	HVSPYQTQPTFQAVATMSFT	3	DRB1-0405
chr1	158225038	CD1A	p.F75V	VSNEEWKELETLFRIRTIRSF	3	DRB1-0405
chr20	40944500	PTPRT	p.L668V	PVSYRNASSLDSLHYFAAEVKPA	3	DRB1-0405
chr17	7578535	TP53	p.K132R	FRLGFLHSGTAKSVTCTYSPALNR	3	DRB1-0405
chr9	5073770	JAK2	p.V617F	CFCGDENILVQEFVKFGSLDTYLKK	3	DRB1-0405
chr12	56478854	ERBB3	p.V104M	NLRMVRGTQV	3	DRB1-0701
chr17	7578208	TP53	p.H214R	TFRRSVVVPY	3	DRB1-0701
chr17	7579358	TP53	p.R110L	LLGFLHSGTAKSV	3	DRB1-0701
chr19	11134230	SMARCA4	p.R966W	LIIWRLHKVLRPF	3	DRB1-0701
chr6	152768683	SYNE1	p.E1193D	TLSWLKSRLKVLTD	3	DRB1-0701
chr7	87150134	ABCB1	p.K915T	EQTFEHMYAQSLQV	3	DRB1-0701
chr11	55681965	OR5W2	p.L32V	VAVYIINFSANLGM	3	DRB1-0701
chr17	7578535	TP53	p.K132R	RMFCQLAKTCPVQL	3	DRB1-0701
chr17	33953659	AP2B1	p.P246T	VTTRLSHANSAVVLSA	3	DRB1-0701
chr10	89692905	PTEN	p.R130Q	QTGVMICAYLLHRGKFLK	3	DRB1-0701
chr7	82545548	PCLO	p.Q3918H	HVSPYQTQPTFQAVATMSF	3	DRB1-0701
chr3	75788316	ZNF717	p.G103E	KTFNLNSNHVLNLIINNGNSSE	3	DRB1-0701
chr1	158225038	CD1A	p.F75V	VSNEEWKELETLFRIRTIRSFEG	3	DRB1-0701
chr9	5073770	JAK2	p.V617F	FEAASMMSKLSHKHLVLNYGVCF	3	DRB1-0701
chr9	21971107	CDKN2A	p.D84G	GAAREGFLDTLVVLHRAGARLDVR	3	DRB1-0701
chr20	40944500	PTPRT	p.L668V	VPVSYRNASSLDSLHYFAAEVKPA	3	DRB1-0701
chr22	16279279	POTEH	p.L315R	RGVHEQKQQVVKFLIKKKANLNAL	3	DRB1-0701
chr4	153249393	FBXW7	p.S462F	TGECIHTLYGHTFTVRCMHLHEKRV	3	DRB1-0701
chr9	21971110	CDKN2A	p.H83R	RDAAREGFLDTLVVLHRAGARLDVR	3	DRB1-0701
chr10	72179687	EIF4EBP2	p.D55Y	TRIIYYRKFL	3	DRB1-0803
chr19	11134230	SMARCA4	p.R966W	TILIIWRLHK	3	DRB1-0803
chr12	56478854	ERBB3	p.V104M	PNLRMVRGTQVY	3	DRB1-0803
chr3	178916876	PIK3CA	p.R88Q	QLCDLRLFQPFLK	3	DRB1-0803
chr4	153249393	FBXW7	p.S462F	FTVRCMHLHEKRV	3	DRB1-0803
chr6	152768683	SYNE1	p.E1193D	LSWLKSRLKVLTD	3	DRB1-0803
chr17	7579358	TP53	p.R110L	LLGFLHSGTAKSVT	3	DRB1-0803
chr17	45750492	KPNB1	p.L552F	KTTFVIMERLQQVL	3	DRB1-0803
chr10	89692905	PTEN	p.R130Q	QTGVMICAYLLHRGKF	3	DRB1-0803
chr9	5073770	JAK2	p.V617F	MMSKLSHKHLVLNYGVCF	3	DRB1-0803
chr22	16279279	POTEH	p.L315R	RGVHEQKQQVVKFLIKKK	3	DRB1-0803
chr17	7578410	TP53	p.R174W	RVRAMAIYKQSQHMTEVVW	3	DRB1-0803
chr1	158225038	CD1A	p.F75V	VSNEEWKELETLFRIRTIRS	3	DRB1-0803
chr9	21971107	CDKN2A	p.D84G	GAAREGFLDTLVVLHRAGARL	3	DRB1-0803
chr9	21971110	CDKN2A	p.H83R	RDAAREGFLDTLVVLHRAGARL	3	DRB1-0803
chr17	7577509	TP53	p.E258K	GGMNRRPILTIITLKDSRPRQV	3	DRB1-0803
chr17	33953659	AP2B1	p.P246T	TRLSHANSAVVLSAVKVLMKFL	3	DRB1-0803
chr4	153247366	FBXW7	p.R479Q	LYGHTSTVRCMHLHEKRVVSGSQ	3	DRB1-0803
chr7	87150134	ABCB1	p.K915T	TFEHMYAQSLQVPYRNSLRKAHI	3	DRB1-0803
chr17	7578208	TP53	p.H214R	QHLIRVEGNLRVEYLDDRNTFRR	3	DRB1-0803
chr17	7578535	TP53	p.K132R	RLGFLHSGTAKSVTCTYSPALNR	3	DRB1-0803
chr11	55681965	OR5W2	p.L32V	VAVYIINFSANLGMIVLIRMDYQL	3	DRB1-0803
chr17	7578395	TP53	p.H179Y	RVRAMAIYKQSQHMTEVVRRCPHY	3	DRB1-0803
chr5	26915774	CDH9	p.L163V	VYTASVPEMS	3	DRB1-0901
chr7	87150134	ABCB1	p.K915T	TFEHMYAQSL	3	DRB1-0901
chr12	56478854	ERBB3	p.V104M	NLRMVRGTQV	3	DRB1-0901
chr17	7578208	TP53	p.H214R	TFRRSVVVPY	3	DRB1-0901
chr17	7578535	TP53	p.K132R	LYSPALNRMF	3	DRB1-0901
chr17	7579358	TP53	p.R110L	TYQGSYGFLL	3	DRB1-0901
chr20	40944500	PTPRT	p.L668V	HYFAAEVKPA	3	DRB1-0901
chr11	55681965	OR5W2	p.L32V	VAVYIINFSANLGMIVL	3	DRB1-0901
chr7	82545548	PCLO	p.Q3918H	HVSPYQTQPTFQAVATMSFT	3	DRB1-0901
chr10	72179687	EIF4EBP2	p.D55Y	RIIYYRKFLL	3	DRB1-1101
chr19	11134230	SMARCA4	p.R966W	TILIIWRLHK	3	DRB1-1101
chr6	152768683	SYNE1	p.E1193D	LSWLKSRLKVLTD	3	DRB1-1101
chr3	178916876	PIK3CA	p.R88Q	QLCDLRLFQPFLKV	3	DRB1-1101
chr17	7579358	TP53	p.R110L	FLLGFLHSGTAKSV	3	DRB1-1101
chr17	45750492	KPNB1	p.L552F	KTTFVIMERLQQVL	3	DRB1-1101
chr10	89692905	PTEN	p.R130Q	QTGVMICAYLLHRGKF	3	DRB1-1101
chr9	5073770	JAK2	p.V617F	MMSKLSHKHLVLNYGVCF	3	DRB1-1101
chr22	16279279	POTEH	p.L315R	RGVHEQKQQVVKFLIKKK	3	DRB1-1101
chr1	158225038	CD1A	p.F75V	VSNEEWKELETLFRIRTIRS	3	DRB1-1101
chr9	21971107	CDKN2A	p.D84G	GAAREGFLDTLVVLHRAGARLD	3	DRB1-1101
chr4	153249393	FBXW7	p.S462F	CIHTLYGHTFTVRCMHLHEKRVV	3	DRB1-1101
chr7	87150134	ABCB1	p.K915T	TFEHMYAQSLQVPYRNSLRKAHI	3	DRB1-1101
chr9	21971110	CDKN2A	p.H83R	RDAAREGFLDTLVVLHRAGARLD	3	DRB1-1101
chr17	7578410	TP53	p.R174W	PPGTRVRAMAIYKQSQHMTEVVW	3	DRB1-1101
chr17	7578535	TP53	p.K132R	RLGFLHSGTAKSVTCTYSPALNR	3	DRB1-1101
chr8	139160865	FAM135B	p.L1116V	FSFYQAKEKFKKELKIEGFLYSDV	3	DRB1-1101
chr8	133187785	KCNQ3	p.E283G	FLVYLVGKDV	3	DRB1-1202
chr10	72179687	EIF4EBP2	p.D55Y	TRIIYYRKFL	3	DRB1-1202
chr17	45750492	KPNB1	p.L552F	TFVIMERLQQ	3	DRB1-1202
chr19	11134230	SMARCA4	p.R966W	ETILIIWRLH	3	DRB1-1202
chr3	178938934	PIK3CA	p.E726K	KTQKVQMKFLV	3	DRB1-1202
chr4	153249393	FBXW7	p.S462F	HTFTVRCMHLH	3	DRB1-1202
chr6	152768683	SYNE1	p.E1193D	WLKSRLKVLTD	3	DRB1-1202
chr12	56478854	ERBB3	p.V104M	PNLRMVRGTQV	3	DRB1-1202
chr17	7577509	TP53	p.E258K	RPILTIITLKD	3	DRB1-1202
chr1	158225038	CD1A	p.F75V	IVFLCPWSRGNV	3	DRB1-1202
chr11	55681965	OR5W2	p.L32V	VFVAVYIINFSA	3	DRB1-1202
chr17	7577548	TP53	p.G245C	MGCMNRRPILTI	3	DRB1-1202
chr17	7578535	TP53	p.K132R	ALNRMFCQLAKT	3	DRB1-1202
chr3	121137298	STXBP5L	p.R1138H	GVMGELTHARIAL	3	DRB1-1202
chr3	178916876	PIK3CA	p.R88Q	RQLCDLRLFQPFL	3	DRB1-1202
chr10	89692905	PTEN	p.R130Q	QTGVMICAYLLHR	3	DRB1-1202
chr13	29012465	FLT1	p.V136I	IYIFISDTGRPFI	3	DRB1-1202
chr17	7578208	TP53	p.H214R	RNTFRRSVVVPYE	3	DRB1-1202
chr18	48591825	SMAD4	p.E330K	YWCSIAYFKMDVQ	3	DRB1-1202
chr22	16279279	POTEH	p.L315R	NKHGLTPLLRGVH	3	DRB1-1202
chr7	87150134	ABCB1	p.K915T	ENFRTVVSLTQEQT	3	DRB1-1202
chrX	47045000	RBM10	p.R776W	EALIWHQQLSGLHK	3	DRB1-1202
chr4	153247366	FBXW7	p.R479Q	RCMHLHEKRVVSGSP	3	DRB1-1202
chr9	5073770	JAK2	p.V617F	KLSHKHLVLNYGVCF	3	DRB1-1202
chr17	7577518	TP53	p.I255F	MGGMNRRPILTIFTL	3	DRB1-1202
chr17	7577536	TP53	p.R249W	MGGMNRWPILTIITL	3	DRB1-1202
chr17	7578410	TP53	p.R174W	MAIYKQSQHMTEVVW	3	DRB1-1202
chr17	7579358	TP53	p.R110L	SYGFLLGFLHSGTAK	3	DRB1-1202
chr17	33953659	AP2B1	p.P246T	QSICERVTTRLSHAN	3	DRB1-1202
chr2	224462806	SCG2	p.L399V	VDHPDLFQNRMLSKSG	3	DRB1-1202
chr8	139160865	FAM135B	p.L1116V	KFKKELKIEGFLYSDV	3	DRB1-1202
chr19	11143994	SMARCA4	p.R1192H	HIGQQNEVRVLRLCTV	3	DRB1-1202
chr4	166981258	TLL1	p.K642M	MNCVWQVVAPTQYRISV	3	DRB1-1202
chr9	21971107	CDKN2A	p.D84G	GAAREGFLDTLVVLHRA	3	DRB1-1202
chr15	48063701	SEMA6D	p.L981V	VNSPNGVLLSRQPSMNR	3	DRB1-1202
chr17	7577545	TP53	p.M246V	GVNRRPILTIITLEDSR	3	DRB1-1202
chr9	21971110	CDKN2A	p.H83R	RDAAREGFLDTLVVLHRA	3	DRB1-1202
chr2	212248599	ERBB4	p.K1223T	KAEYLTNNILSMPEKAKKAF	3	DRB1-1202
chr17	7578395	TP53	p.H179Y	MAIYKQSQHMTEVVRRCPHY	3	DRB1-1202
chr3	75788316	ZNF717	p.G103E	KTFNLNSNHVLNLIINNGNSSE	3	DRB1-1202
chr1	190067650	BRINP3	p.K600T	TLDLPLQCYNWTLTLGNKWKTFF	3	DRB1-1202
chr8	113933896	CSMD3	p.E531D	EDYVLQGAKSITCQRIADVFAAW	3	DRB1-1202
chr8	145738647	RECQL4	p.G806E	RAVLHLGLPPSFESYVQAVGRAE	3	DRB1-1202
chr11	55594728	OR5L2	p.F12V	VILLGLSDVPELRVCLFLLFLLI	3	DRB1-1202
chr17	7577580	TP53	p.Y234C	CNYMCNSSCMGGMNRRPILTIITL	3	DRB1-1202
chr5	5235215	ADAMTS16	p.F647V	DVRAAQCAEHNSRRFRGRHYKWKPY	3	DRB1-1202
chr11	55889885	OR8H3	p.F13V	VILTGLSDSEEVQMALFMLFLLIYL	3	DRB1-1202
chr13	23905608	SACS	p.L4136R	NLISDTSYLIAMLGCNDIYRIGEKR	3	DRB1-1202
chr10	72179687	EIF4EBP2	p.D55Y	TRIIYYRKFL	3	DRB1-1501
chr19	11134230	SMARCA4	p.R966W	TILIIWRLHK	3	DRB1-1501
chr3	178916876	PIK3CA	p.R88Q	QLCDLRLFQPFLKV	3	DRB1-1501
chr11	55681965	OR5W2	p.L32V	VAVYIINFSANLGMI	3	DRB1-1501
chr6	152768683	SYNE1	p.E1193D	GETLSWLKSRLKVLTD	3	DRB1-1501
chr10	89692905	PTEN	p.R130Q	QTGVMICAYLLHRGKFL	3	DRB1-1501
chr1	158225038	CD1A	p.F75V	VSNEEWKELETLFRIRTIRSF	3	DRB1-1501
chr9	5073770	JAK2	p.V617F	AASMMSKLSHKHLVLNYGVCF	3	DRB1-1501
chr22	16279279	POTEH	p.L315R	RGVHEQKQQVVKFLIKKKANL	3	DRB1-1501
chr9	21971107	CDKN2A	p.D84G	GAAREGFLDTLVVLHRAGARLDV	3	DRB1-1501
chr9	21971110	CDKN2A	p.H83R	RDAAREGFLDTLVVLHRAGARLDV	3	DRB1-1501
chr17	7579358	TP53	p.R110L	QKTYQGSYGFLLGFLHSGTAKSVTC	3	DRB1-1501
