## Supplemental table S4 for "A Comprehensive Survey of Mutations in Oesophageal Carcinoma Reveals Recurrent Neoantigens as Potential Immunotherapy Targets"

### Sheet: HLA-I neoantigen
Chr	Location	Gene	AAchange	Peptide	Frequency	HLAtypes
chr17	56435161	RNF43	G659Vfs*41	FFPITPPVW	9	HLA-A24:02
chr17	56435161	RNF43	G659Vfs*41	RFFPITPPVW	9	HLA-A23:01
chr17	56435161	RNF43	G659Vfs*41	VPPSPPLAL	9	HLA-B07:02
chr17	56435161	RNF43	G659Vfs*41	LALGPRMQL	9	HLA-C03:03
chr17	56435161	RNF43	G659Vfs*41	HPQRKRRGV	9	HLA-B07:02
chr1	27105931	ARID1A	D1850Tfs*33	HPAHQPLGSM	6	HLA-B07:02
chr1	27105931	ARID1A	D1850Tfs*33	LTHPAHQPL	6	HLA-C03:03
chr9	21974777	CDKN2A	L16Pfs*9	SSMEPSADWPR	5	HLA-A31:01
chr20	31022442	ASXL1	G645Vfs*58	IYSEHNYCRL	3	HLA-A24:02
chr11	8161539	RIC3	L109Yfs*46	IPIYGFGIFY	3	HLA-B35:01
chr20	31022442	ASXL1	G645Vfs*58	RQIYSEHNY	3	HLA-B15:01
chr9	21971124	CDKN2A	L78Hfs*41	ATHPTRARR	3	HLA-A11:01
chr11	55653610	TRIM51	M144Cfs*15	LYGKKLVKI	3	HLA-A24:02;HLA-A23:01
chr11	8161539	RIC3	L109Yfs*46	KRLTQFMTF	3	HLA-B27:05
chr5	79970915	MSH3	K383Rfs*32	KRATFLLAL	3	HLA-B27:05
chr11	8161539	RIC3	L109Yfs*46	YGFGIFYIY	3	HLA-A29:02;HLA-C12:03
chr11	8161539	RIC3	L109Yfs*46	GIFYIYCTF	3	HLA-A32:01
chr11	8161539	RIC3	L109Yfs*46	LTQKNFLLK	3	HLA-A11:01
chr11	8161539	RIC3	L109Yfs*46	QTVSSVGKK	3	HLA-A68:01
chr11	8161539	RIC3	L109Yfs*46	FYIYCTFYL	3	HLA-C07:02
chr6	43323502	ZNF318	R524Gfs*23	TQEKGDVAF	3	HLA-B15:01
chr9	98211549	PTCH1	S1203Afs*52	RPSRAREAL	3	HLA-B07:02
chr11	55653610	TRIM51	M144Cfs*15	SLYGKKLVKI	3	HLA-A02:01
chr6	43323502	ZNF318	R524Gfs*23	RRNFSMGMKK	3	HLA-B27:05
chr9	21971124	CDKN2A	L78Hfs*41	TTLPGRASWTR	3	HLA-A31:01
chr8	103289349	UBR5	E2121Kfs*28	RVQNQGHLL	3	HLA-A32:01
chr11	8161539	RIC3	L109Yfs*46	PIYGFGIFY	3	HLA-A03:01
chr11	8161539	RIC3	L109Yfs*46	SQRGKQLQR	3	HLA-A31:01
chr20	31022442	ASXL1	G645Vfs*58	ARAPLESVR	3	HLA-B27:05
chr20	31022442	ASXL1	G645Vfs*58	EVAAGPPMR	3	HLA-A68:01
chr5	79970915	MSH3	K383Rfs*32	ALWECSLPQA	3	HLA-A02:01
chr11	8161539	RIC3	L109Yfs*46	IYGFGIFYI	3	HLA-A24:02;HLA-A23:01
chr11	118373928	KMT2A	E2439Kfs*14	KSIPVNLFW	3	HLA-B57:01
chr11	118373928	KMT2A	E2439Kfs*14	IPVNLFWNL	3	HLA-B35:01
chr11	55653610	TRIM51	M144Cfs*15	SLYGKKLVK	3	HLA-A03:01;HLA-A11:01
chr11	8161539	RIC3	L109Yfs*46	VTLKRLTQF	3	HLA-B57:01
chr11	8161539	RIC3	L109Yfs*46	TLTQKNFLL	3	HLA-A02:01
chr11	55653610	TRIM51	M144Cfs*15	ELLKKCSL	3	HLA-B08:01
chr9	98211549	PTCH1	S1203Afs*52	TAGLIPPTR	3	HLA-A68:01
chr20	31022442	ASXL1	G645Vfs*58	ATLSPGEAR	3	HLA-A11:01
chr11	55653610	TRIM51	M144Cfs*15	EELLKKCSL	3	HLA-B40:01
chr11	8161539	RIC3	L109Yfs*46	TPTGKLPVL	3	HLA-B07:02
chr9	98211549	PTCH1	S1203Afs*52	RPATRTAGL	3	HLA-B07:02
chr20	31022442	ASXL1	G645Vfs*58	SPGEARAPL	3	HLA-B07:02
chr9	98211549	PTCH1	S1203Afs*52	RQCQASARSF	3	HLA-B15:01
chr6	43323502	ZNF318	R524Gfs*23	DVAFPTLKMR	3	HLA-A68:01
chr20	31022442	ASXL1	G645Vfs*58	TAIGGGVAR	3	HLA-A68:01
chr6	43323502	ZNF318	R524Gfs*23	DVAFPTLKM	3	HLA-A26:01
chr9	21971124	CDKN2A	L78Hfs*41	TTLPGRASW	3	HLA-A32:01;HLA-B57:01
chr5	79970915	MSH3	K383Rfs*32	RATFLLALW	3	HLA-B57:01
chr11	8161539	RIC3	L109Yfs*46	SQRGKQLQRM	3	HLA-B15:01
chr8	103289349	UBR5	E2121Kfs*28	VQNQGHLLM	3	HLA-B15:01

### Sheet: HLA-II neoantigen
Chr	Location	Gene	AAchange	Peptide	Frequency	HLAtypes
chr17	56435160	RNF43	p.G659Vfs*41	SLFNLQKSSLSARHPQRKRRGV	9	DRB1-0405
chr17	56435160	RNF43	p.G659Vfs*41	RMQLCTQLARFFPITPPVWHIL	9	DRB1-0701
chr17	56435160	RNF43	p.G659Vfs*41	SLFNLQKSSLSARHPQRKRRGV	9	DRB1-0803
chr17	56435160	RNF43	p.G659Vfs*41	TSSLFNLQKSSLSARHPQRKRRGV	9	DRB1-0901
chr17	56435160	RNF43	p.G659Vfs*41	SLFNLQKSSLSARHPQRKRRGV	9	DRB1-1101
chr17	56435160	RNF43	p.G659Vfs*41	RMQLCTQLARF	9	DRB1-1202
chr17	7579320	TP53	p.V122Dfs*26	GSYGFRLGFLHSGTAKSDLHV	6	DRB1-0405
chr17	7579320	TP53	p.V122Dfs*26	RLGFLHSGTAKSDL	6	DRB1-0701
chr17	7579320	TP53	p.V122Dfs*26	YGFRLGFLHSGTAKSDL	6	DRB1-0803
chr17	7579320	TP53	p.V122Dfs*26	RLGFLHSGTAKSDL	6	DRB1-0901
chr17	7579320	TP53	p.V122Dfs*26	RLGFLHSGTAKSDL	6	DRB1-1101
chr17	7579320	TP53	p.V122Dfs*26	SYGFRLGFLHSGTAKSD	6	DRB1-1202
chr17	7579320	TP53	p.V122Dfs*26	QKTYQGSYGFRLGFLHSGTAKSDL	6	DRB1-1501
chr12	113704095	TPCN1	p.L122del	HLFYLMELATALLLLLS	4	DRB1-0405
chr12	113704095	TPCN1	p.L122del	YLFAHNHLFYLMELATALLLLLS	4	DRB1-0701
chr19	498663	MADCAM1	p.E174del	QEEEEPQGDEDVLFRVTERWRLP	4	DRB1-0803
chr12	113704095	TPCN1	p.L122del	LMELATALLLLLS	4	DRB1-1202
chr19	498663	MADCAM1	p.E174del	QEEEEPQGDEDVLFRVTERWRL	4	DRB1-1202
chr12	113704095	TPCN1	p.L122del	AAYLFAHNHLFYLMELATALLLLLS	4	DRB1-1501
chr5	79970914	MSH3	p.K383Rfs*32	CLIVSRTLLL	3	DRB1-0301
chr11	8161538	RIC3	p.L109Yfs*46	QFMTFQTVSS	3	DRB1-0405
chr6	43323501	ZNF318	p.R524Gfs*23	FSRILSMLADSTSTQEKG	3	DRB1-0405
chr5	79970914	MSH3	p.K383Rfs*32	CLIVSRTLLL	3	DRB1-0701
chr11	118373927	KMT2A	p.E2439Kfs*14	TFKKSIPVNL	3	DRB1-0701
chr11	8161538	RIC3	p.L109Yfs*46	QFMTFQTVSSVGKK	3	DRB1-0701
chr15	81592161	IL16	p.S838del	GSHIRASSSSSIRQ	3	DRB1-0701
chr6	43323501	ZNF318	p.R524Gfs*23	PTLKMRRNFSMGMKKRI	3	DRB1-0701
chr8	103289348	UBR5	p.E2121Kfs*28	VLPTKMSYAANLKNVMNMQNRQKKK	3	DRB1-0701
chr11	8161538	RIC3	p.L109Yfs*46	KLVTLKRLTQ	3	DRB1-0803
chr6	43323501	ZNF318	p.R524Gfs*23	TLKMRRNFSM	3	DRB1-0803
chr5	79970914	MSH3	p.K383Rfs*32	ARLCLIVSRTLLL	3	DRB1-0803
chr20	31022441	ASXL1	p.G645Vfs*58	AAVVMVVRPVATLS	3	DRB1-0803
chr11	55653609	TRIM51	p.M144Cfs*15	LLKKCSLYGKKLVKI	3	DRB1-0803
chr8	103289348	UBR5	p.E2121Kfs*28	KMSYAANLKNVMNMQNRQKKK	3	DRB1-0803
chr11	118373927	KMT2A	p.E2439Kfs*14	KGKKSCKETFKKSIPVNLFWNLVR	3	DRB1-0803
chr1	9787086	PIK3CD	p.D1041Tfs*28	KFNEALRESWKTKVNWLAHNVSKTT	3	DRB1-0803
chr11	118373927	KMT2A	p.E2439Kfs*14	TFKKSIPVNL	3	DRB1-0901
chr11	8161538	RIC3	p.L109Yfs*46	LVTLKRLTQFMTFQTVSSVGKKQS	3	DRB1-0901
chr6	43323501	ZNF318	p.R524Gfs*23	SQDGSGFSRILSMLADSTSTQEKG	3	DRB1-0901
chr11	8161538	RIC3	p.L109Yfs*46	PVLSLLNCKK	3	DRB1-1101
chr6	43323501	ZNF318	p.R524Gfs*23	RRNFSMGMKKRI	3	DRB1-1101
chr11	55653609	TRIM51	p.M144Cfs*15	RREELLKKCSLYGKKLVKISEI	3	DRB1-1101
chr11	8161538	RIC3	p.L109Yfs*46	PVLSLLNCKK	3	DRB1-1202
chr5	79970914	MSH3	p.K383Rfs*32	RLCLIVSRTL	3	DRB1-1202
chr20	31022441	ASXL1	p.G645Vfs*58	AVVMVVRPVA	3	DRB1-1202
chr6	43323501	ZNF318	p.R524Gfs*23	TLKMRRNFSM	3	DRB1-1202
chr2	58386929	FANCL	p.T367Ifs*13	PIINLKNVWK	3	DRB1-1202
chr11	118373927	KMT2A	p.E2439Kfs*14	IPVNLFWNLVR	3	DRB1-1202
chr11	55653609	TRIM51	p.M144Cfs*15	ELLKKCSLYGKK	3	DRB1-1202
chr8	103289348	UBR5	p.E2121Kfs*28	NVMNMQNRQKKK	3	DRB1-1202
chr1	6257784	RPL22	p.K15Rfs*5	VKKLVVKGGKKRS	3	DRB1-1202
chr1	9787086	PIK3CD	p.D1041Tfs*28	KTKVNWLAHNVSKT	3	DRB1-1202
chr9	21971123	CDKN2A	p.L78Hfs*41	SARVAELLLLHGAEPNCADPATH	3	DRB1-1202
chr7	1516080	INTS1	p.E1722fs	WACIHVPRIWQGRDQRTPQKRRG	3	DRB1-1202
chr15	81592161	IL16	p.S838del	LGSHIRASSSSSIRQRISSFETFGS	3	DRB1-1202
chr11	118373927	KMT2A	p.E2439Kfs*14	PVNLFWNLVR	3	DRB1-1501
chr5	79970914	MSH3	p.K383Rfs*32	ARLCLIVSRTLLLV	3	DRB1-1501
chr11	8161538	RIC3	p.L109Yfs*46	KLVTLKRLTQFMTFQTVSS	3	DRB1-1501
chr6	43323501	ZNF318	p.R524Gfs*23	GDVAFPTLKMRRNFSMGMKKRI	3	DRB1-1501
